# Less, but more: new insights from appendicularians on chordate *Fgf* evolution and the divergence of tunicate lifestyles

**DOI:** 10.1101/2024.08.30.610304

**Authors:** Gaspar Sánchez-Serna, Jordi Badia-Ramentol, Paula Bujosa, Alfonso Ferrández-Roldán, Nuria P. Torres-Águila, Marc Fabregà-Torrus, Johannes N. Wibisana, Michael J. Mansfield, Charles Plessy, Nicholas M. Luscombe, Ricard Albalat, Cristian Cañestro

## Abstract

The impact of gene loss on the divergence of taxa and the generation of evolutionary innovations is a fundamental aspect of Evolutionary Biology that remains unclear. Here, using the evolution of the Fibroblast Growth Factors (FGFs) in appendicularians as a case study, we investigate how gene losses have influenced the evolution of chordates, especially the divergence among tunicates. Our work reveals an unprecedented case of massive losses of all *Fgf* gene subfamilies, except for the *Fgf9/16/20* and *Fgf11/12/13/14*, which in turn suffered two bursts of gene duplications. Phylogenetic inferences and genomic analyses of gene synteny conservation, gene architecture, alternative splicing and protein 3D-structure have allowed us to reconstruct the history of appendicularian *Fgf* genes in the context of chordate evolution, providing compelling evidence supporting the paracrine secreting functions and the intracellular functions of the *Fgf9/16/20* and *Fgf11/12/13/14* subfamilies, respectively. Exhaustive analysis of developmental *Fgf* expression in *Oikopleura dioica* as a model for appendicularians reveals a paradigmatic case of what could be referred as “less, but more”, providing a conceptual evolutionary framework characterized by four associated evolutionary patterns: conservation of ancestral *Fgf* expression domains; function shuffling between paralogs upon gene loss; innovation of new expression domains after the bursts of *Fgf* duplications; and the extinction of *Fgf* functions linked to gene losses. The findings of this work allow us to formulate novel hypotheses about the potential impact of losses and duplications of *Fgf* genes on the transition from an ancestral ascidian-like biphasic lifestyle to a fully free-living style of appendicularians. These hypotheses include the massive co-option of *Fgf* genes for the patterning of the oikoblast responsible of the house architecture, and for the development of the tail fin; the recruitment of *Fgf11/12/13/14* genes into the evolution of a new mouth, and their role modulating neuronal excitability; the evolutionary innovation of an “anterior tail” FGF signaling mesodermal source upon the loss of retinoic acid signaling; and the potential link between the loss of *Fgf7/10/22* and *Fgf8/17/18* and the loss of drastic metamorphosis, mesenchymal cells and lack of tail absorption in appendicularians, in contrast to ascidians.
