## Supplementary material for "Less, but more: new insights from appendicularians on chordate *Fgf* evolution and the divergence of tunicate lifestyles": SupplementaryTable1_PrimersRiboprobes.xlsx

### Sheet: Hoja1
Gene	Forward primer	Reverse primer	Length of the clone	Template	Genome used for design
Odi_BAR_FGF11/12/13/14a	5'CAATGAGCAAACGACGAAAGAGTTTTG	5'TTAAACAGCTTGTTCTCCAGTTACTTC	599 bp	cDNA BAR	NOR
Odi_BAR_FGF11/12/13/14b	5'ATGGTTTCGCGCTTATTCTCATGTGC	5'TCAGACATTCTTTGAACCATTGAACTC	615 bp	cDNA BAR	NOR
Odi_BAR_FGF11/12/13/14c	5'GATGGCTAGTTCCGAATCTGGAG	5'GTCGGTATTTTTAGCATTTGAGTTG	357 bp	cDNA BAR	NOR
Odi_BAR_FGF11/12/13/14d	5'GAGCTACAGTGCCGAAGTGG	5'CCAGATTCCGGATTCTTGAATTCTAT	320 bp	cDNA BAR	NOR
Odi_BAR_FGF9/16/20a	5'GCAAGACAGGATTCCACCTAG	5'GCGGCAGGAACTGCGACGAC	357 bp	cDNA BAR	NOR
Odi_BAR_FGF9/16/20b	5'GTCCAGCTTTACGCTCGAAC	5'GACGCAGAGAAGCTTGTAGAG	406 bp	cDNA BAR	NOR
Odi_BAR_FGF9/16/20c	5'GAACTATCAAAAATGCGCAGACA	5'GAACACCGTGGCTTAAAAGTCG	420 bp	cDNA BAR	NOR
Odi_BAR_FGF9/16/20d	5'GTTGTCGTTGCACCTGTTGA	5'GTCTGCCGAAGCGTTTTTTC	454 bp	gDNA BAR	BAR
Odi_BAR_FGF9/16/20e	5'GCCAACCCTTATCCAGCGAA	5'CCTCGTCGACATCGGACATT	423 bp	gDNA BAR	BAR
Odi_BAR_FGF9/16/20f	5'GAGCAATCGTAGCCCCAGAA	5'GGCGGGAATATGAGCCTTTT	428 bp	gDNA BAR	BAR
