## Supplementary material for "Less, but more: new insights from appendicularians on chordate *Fgf* evolution and the divergence of tunicate lifestyles": SupplementaryTable2_FGFLoci.xlsx

### Sheet: Hoja1
	Gene	Locus
		Bar2_p4 (BAR)	OdB3 (NOR)	OSKA2016v1.9 (OSA)	OKI2018_I69_1.0 (OKI)
	FGF9/16/20a	Chr2:4655677..4656348+	scaffold_102:12088..12757+	Chr2:4057263..4057930+	chr2:1954164..1954855-
	FGF9/16/20b	PAR:7533955..7534434-	scaffold_10:5991..6470-	PAR:7751656..7752132-	PAR:8320817..8321311+
	FGF9/16/20c	PAR:1413023..1413490+	scaffold_69:77823..78290-	PAR:1133161..1133631	PAR:1213466..1213936+
	FGF9/16/20d	Chr2:5643475..5643966-	scaffold_9:881169..881660+	Chr2:8845048..8845539-	chr2:6688155..6688661+
	FGF9/16/20e	PAR:11389252..11389686-	scaffold_49:272710..273144+	PAR:12053439..12053873+	PAR:10503013..10503501-
	FGF9/16/20f	PAR:3507957..3508448-	scaffold_95:65562..66053+	PAR:2031348..2031806-	PAR:2497535..2498028+
	FGF11/12/13/14a	Chr2:9021027..9022429+	scaffold_1:249461..250856	Chr2:6485106..6486499-	chr2:10023082..10024749+
	FGF11/12/13/14b	Chr2:9744442..9747660+	scaffold_1:1120013..1122469+	Chr2:9655638..9658003-	chr2:9472380..9474932+
	FGF11/12/13/14c	PAR:11284391..11285677+	scaffold_33:397235..398599+	PAR:12145653..12146861-	PAR:11065173..11066400-
	FGF11/12/13/14d	PAR:6452375..6453925-	scaffold_25:418164..419636-	PAR:8503048..8504244-	PAR:12086264..12087704+
