## Supplementary material for "Less, but more: new insights from appendicularians on chordate *Fgf* evolution and the divergence of tunicate lifestyles": SupplementaryTable3_SeqsTree.xlsx

### Sheet: Hoja1
Sequence	Locus / Acc. Number	Source (Genome/Database)	Annotation
Odi_BAR_FGF11/12/13/14a	Chr2:9020505..9022448	Bar2_p4 (Plessy et al. 2024)	This work
Odi_BAR_FGF11/12/13/14b	Chr2:9744211..9747677	Bar2_p4 (Plessy et al. 2024)	This work
Odi_BAR_FGF11/12/13/14c	PAR:11284383..11285677	Bar2_p4 (Plessy et al. 2024)	This work
Odi_BAR_FGF11/12/13/14d	PAR:6451928..6453947	Bar2_p4 (Plessy et al. 2024)	This work
Odi_BAR_FGF9/16/20a	Chr2:4655663..4656440	Bar2_p4 (Plessy et al. 2024)	This work
Odi_BAR_FGF9/16/20b	PAR:7533901..7534442	Bar2_p4 (Plessy et al. 2024)	This work
Odi_BAR_FGF9/16/20c	PAR:1413001..1413553	Bar2_p4 (Plessy et al. 2024)	This work
Odi_BAR_FGF9/16/20d	Chr2:5643393..5644002	Bar2_p4 (Plessy et al. 2024)	This work
Odi_BAR_FGF9/16/20e	PAR:11389135..11389712	Bar2_p4 (Plessy et al. 2024)	This work
Odi_BAR_FGF9/16/20f	PAR:3507954..3508448	Bar2_p4 (Plessy et al. 2024)	This work
Odi_OSA_FGF11/12/13/14a	Chr2:6485097..6486582	OSKA2016v1.9 (Wang et al. 2020, Plessy et al. 2024)	This work
Odi_OSA_FGF11/12/13/14b	Chr2:9655601..9658256	OSKA2016v1.9 (Wang et al. 2020, Plessy et al. 2024)	This work
Odi_OSA_FGF11/12/13/14c	PAR:12145637..12146869	OSKA2016v1.9 (Wang et al. 2020, Plessy et al. 2024)	This work
Odi_OSA_FGF11/12/13/14d	PAR:8502402..8504255	OSKA2016v1.9 (Wang et al. 2020, Plessy et al. 2024)	This work
Odi_OSA_FGF9/16/20a	Chr2:4057249..4057933	OSKA2016v1.9 (Wang et al. 2020, Plessy et al. 2024)	This work
Odi_OSA_FGF9/16/20b	PAR:7751594..7752147	OSKA2016v1.9 (Wang et al. 2020, Plessy et al. 2024)	This work
Odi_OSA_FGF9/16/20c	PAR:1133127..1133695	OSKA2016v1.9 (Wang et al. 2020, Plessy et al. 2024)	This work
Odi_OSA_FGF9/16/20d	Chr2:8844967..8845581	OSKA2016v1.9 (Wang et al. 2020, Plessy et al. 2024)	This work
Odi_OSA_FGF9/16/20e	PAR:12053422..12053999	OSKA2016v1.9 (Wang et al. 2020, Plessy et al. 2024)	This work
Odi_OSA_FGF9/16/20f	PAR:2031273..2031859	OSKA2016v1.9 (Wang et al. 2020, Plessy et al. 2024)	This work
Odi_OKI_FGF11/12/13/14a	chr2:10022444..10024786	OKI2018_I69_1.0 (Bliznina et al. 2021)	This work
Odi_OKI_FGF11/12/13/14b	chr2:9472351..9474932	OKI2018_I69_1.0 (Bliznina et al. 2021)	This work
Odi_OKI_FGF11/12/13/14c	PAR:11065158..11066460	OKI2018_I69_1.0 (Bliznina et al. 2021)	This work
Odi_OKI_FGF11/12/13/14d	PAR:12086239..12087762	OKI2018_I69_1.0 (Bliznina et al. 2021)	This work
Odi_OKI_FGF9/16/20a	chr2:1954143..1954870	OKI2018_I69_1.0 (Bliznina et al. 2021)	This work
Odi_OKI_FGF9/16/20b	PAR:8320805..8321373	OKI2018_I69_1.0 (Bliznina et al. 2021)	This work
Odi_OKI_FGF9/16/20c	PAR:1213449..1213990	OKI2018_I69_1.0 (Bliznina et al. 2021)	This work
Odi_OKI_FGF9/16/20d	chr2:6688144..6688740	OKI2018_I69_1.0 (Bliznina et al. 2021)	This work
Odi_OKI_FGF9/16/20e	PAR:10502928..10503533	OKI2018_I69_1.0 (Bliznina et al. 2021)	This work
Odi_OKI_FGF9/16/20f	PAR:2497535..2498083	OKI2018_I69_1.0 (Bliznina et al. 2021)	This work
Oal_FGF11/12/13/14a	SCLG01003638.1(2146..3772)	SCLG00000000 (Naville et al. 2019)	This work
Oal_FGF11/12/13/14b	SCLG01000154.1(26305..23610)	SCLG00000000 (Naville et al. 2019)	This work
Oal_FGF11/12/13/14c	SCLG01000635.1(58689..60938)*Cris	SCLG00000000 (Naville et al. 2019)	This work
Oal_FGF9/16/20a	SCLG01000066.1(479605..478374)	SCLG00000000 (Naville et al. 2019)	This work
Oal_FGF9/16/20b	SCLG01016498.1(710763..710290)	SCLG00000000 (Naville et al. 2019)	This work
Oal_FGF9/16/20d	SCLG01000041.1(758504..758923)- SCLG01000041.1a	SCLG00000000 (Naville et al. 2019)	This work
Oal_FGF9/16/20e	SCLG01000041.1(727238..726792)- SCLG01000041.1b	SCLG00000000 (Naville et al. 2019)	This work
Oal_FGF9/16/20f	SCLG01000451.1(53450..53004)	SCLG00000000 (Naville et al. 2019)	This work
Oal_FGF9/16/20g	SCLG01000774.1(2599..2153)	SCLG00000000 (Naville et al. 2019)	This work
Oal_FGF9/16/20i	SCLG01000111.1(226965..226519)	SCLG00000000 (Naville et al. 2019)	This work
Ova_FGF11/12/13/14a	SCLH01001993.1(34382..26125)	SCLH00000000 (Naville et al. 2019)	This work
Ova_FGF11/12/13/14b	SCLH01001253.1(213599..215262) *Cris	SCLH00000000 (Naville et al. 2019)	This work
Ova_FGF11/12/13/14c	SCLH01001575.1(41537..39332)*Cris	SCLH00000000 (Naville et al. 2019)	This work
Ova_FGF11/12/13/14d	SCLH01001575.1(59521..57456)*Cris	SCLH00000000 (Naville et al. 2019)	This work
Ova_FGF11/12/13/14e	SCLH01000807.1(252111..285090)*Cris	SCLH00000000 (Naville et al. 2019)	This work
Ova_FGF9/16/20a	SCLH01001123.1(82290.. 80973)	SCLH00000000 (Naville et al. 2019)	This work
Ova_FGF9/16/20b	SCLH01000034.1(264516..264974)	SCLH00000000 (Naville et al. 2019)	This work
Ova_FGF9/16/20c	SCLH01077972.1(355..11)+SCLH01051512.1(201..100)	SCLH00000000 (Naville et al. 2019)	This work
Ova_FGF9/16/20d	SCLH01000146.1(101156..121829)	SCLH00000000 (Naville et al. 2019)	This work
Ova_FGF9/16/20e	SCLH01000065.1(612752..612348)	SCLH00000000 (Naville et al. 2019)	This work
Ova_FGF9/16/20f	SCLH01013944.1(551..1018)	SCLH00000000 (Naville et al. 2019)	This work
Cro_FGF7/10/22	NP_001027763.1	NCBI
Cro_FGF4/5/6	NP_001027747.1	NCBI
Cro_FGF8/17/18	NP_001027648.1	NCBI
Cro_FGF9/16/20	NP_001027649.1	NCBI
Cro_FGF11/12/13/14	NP_001027733.1	NCBI
Cro_FGFNA1	NP_001106724.1	NCBI
Cro_FGFL	NP_001027650.1	NCBI
Csa_FGF7/10/22	Cisavi.CG.ENS81.R13.2500097-2507381	ANISEED
Csa_FGF8/17/18	Cisavi.CG.ENS81.R48.3103937-3116122	ANISEED
Csa_FGF9/16/20	Cisavi.CG.ENS81.R17.698380-701770	ANISEED
Csa_FGF11/12/13/14	Cisavi.CG.ENS81.R5.136106-138806	ANISEED
Csa_FGFL	Cisavi.CG.ENS81.R26.343852-348323	ANISEED
Csa_FGFNA1	R281(56947..49903)	ANISEED	This work
Pma_FGF7/10/22	CAB3245885.1	NCBI
Pma_FGF4/5/6	S393(71640..65442)	ANISEED	This work
Pma_FGF8/17/18	CAB3245909.1	NCBI
Pma_FGF9/16/20	Phmamm.CG.MTP2014.S128.g03805	ANISEED
Pma_FGF11/12/13/14	Phmamm.CG.MTP2014.S509.g09581	ANISEED
Pma_FGFNA1	CAB3245899.1	NCBI
Pma_FGFL	Phmamm.CG.MTP2014.S438.g08737	ANISEED
Pfu_FGF7/10/22	Phfumi.CG.MTP2014.S3447.g05713+S4935(1530..1787)	ANISEED	This work
Pfu_FGF4/5/6	S727(13590..20032)	ANISEED	This work
Pfu_FGF8/17/18	S5210(1850..11653)+S18119(419..3158)+S13667(1..411)	ANISEED	This work
Pfu_FGF9/16/20	Phfumi.CG.MTP2014.S4550.g06431_edited	ANISEED	This work
Pfu_FGF11/12/13/14	Phfumi.CG.MTP2014.S3513.g05763+S11320(772..677)	ANISEED	This work
Pfu_FGFNA1	Phfumi.CG.MTP2014.S176.g01305(1-315aa)+S176(10288..9839)	ANISEED	This work
Pfu_FGFL	Phfumi.CG.MTP2014.S421.g02003	ANISEED
Mocci_FGF7/10/22	Moocci.CG.ELv1_2.S238505.g05376	ANISEED
Mocci_FGF4/5/6	S292116(5193..3385)+S360025(3816..3622)	ANISEED	This work
Mocci_FGF8/17/18	Moocci.CG.ELv1_2.S636971.g28201	ANISEED
Mocci_FGF9/16/20	Moocci.CG.ELv1_2.S543820.g20921	ANISEED
Mocci_FGF11/12/13/14	Moocci.CG.ELv1_2.S634979.g27905	ANISEED
Mocci_FGFNA1-1	Moocci.CG.ELv1_2.S217951.g04788+Moocci.CG.ELv1_2.S217951.g04785+Moocci.CG.ELv1_2.S217951.g04787	ANISEED	This work
Mocci_FGFL	Moocci.CG.ELv1_2.S209253.g04531	ANISEED
Moccu_FGF4/5/6	Mooccu.CG.ELv1_2.S253739.g09510	ANISEED
Moccu_FGF7/10/22	Mooccu.CG.ELv1_2.S484508.g25097.01.p+Mooccu.CG.ELv1_2.S484508.g25098	ANISEED	This work
Moccu_FGF8/17/18	Mooccu.CG.ELv1_2.S686284.g43068	ANISEED
Moccu_FGF9/16/20	Mooccu.CG.ELv1_2.S691170.g43610	ANISEED
Moccu_FGF11/12/13/14	S705330(9793..8064)	ANISEED	This work
Moccu_FGFNA1	Mooccu.CG.ELv1_2.S651054.g39804+Mooccu.CG.ELv1_2.S651054.g39805	ANISEED	This work
Mocul_FGF7/10/22	Moocul.CG.ELv1_2.S129652.g15182	ANISEED
Mocul_FGF4/5/6	Moocul.CG.ELv1_2.S27543.g01266	ANISEED
Mocul_FGF8/17/18	Moocul.CG.ELv1_2.S124626.g14593	ANISEED
Mocul_FGF9/16/20	Moocul.CG.ELv1_2.S45502.g02447	ANISEED
Mocul_FGF11/12/13/14	Moocul.CG.ELv1_2.S90886.g07225	ANISEED
Mocul_FGFNA1	S89803(33483..37482)	ANISEED	This work
Mocul_FGFL	Moocul.CG.ELv1_2.S45171.g02411	ANISEED
Bsc_FGF4/5/6	Boschl.CG.Botznik2013.chr9.g66473	ANISEED
Bsc_FGF7/10/22a	Boschl.CG.Botznik2013.chr13.g54819	ANISEED
Bsc_FGF7/10/22b	Boschl.CG.Botznik2013.chrUn.g61218	ANISEED
Bsc_FGF9/16/20	chrUn(164340903..164349310)	ANISEED	This work
Bsc_FGF11/12/13/14	chr12(4003012..4002797)+chrUn(164004427..164004624)+chrUn(183004203..183004286)	ANISEED	This work
Bsc_FGFLa	Boschl.CG.Botznik2013.chrUn.g30482	ANISEED
Bsc_FGFLb	Boschl.CG.Botznik2013.chrUn.g66060+chrUN(1664611..1664186)	ANISEED	This work
Ble_FGF4/5/6	Boleac.CG.SB_v3.S479.g10408	ANISEED
Ble_FGF9/16/20	Boleac.CG.SB_v3.S267.g06313	ANISEED
Ble_FGF11/12/13/14	Boleac.CG.SB_v3.S75.g13823	ANISEED
Ble_FGFL	Boleac.CG.SB_v3.S46.g10142	ANISEED
Hau_FGF7/10/22a	Haaura.CG.MTP2014.S36.g00962	ANISEED
Hau_FGF4/5/6	S2073(7085..3743)	ANISEED	This work
Hau_FGF8/17/18	Haaura.CG.MTP2014.S734.g06455+S3958(5147..6262)	ANISEED	This work
Hau_FGF9/16/20	Haaura.CG.MTP2014.S412.g04899	ANISEED
Hau_FGF11/12/13/14	Haaura.CG.MTP2014.S1675.g08731	ANISEED
Hau_FGFL	Haaura.CG.MTP2014.S28.g00796	ANISEED
Hro_FGF7/10/22	Harore.CG.MTP2014.S111.g12376	ANISEED
Hro_FGF4/5/6	S22(428024..431485)	ANISEED	This work
Hro_FGF8/17/18	Harore.CG.MTP2014.S348.g00092	ANISEED
Hro_FGF9/16/20	Harore.CG.MTP2014.S81.g15688	ANISEED
Hro_FGF11/12/13/14	Harore.CG.MTP2014.S56.g11365	ANISEED
Hro_FGFL	Harore.CG.MTP2014.S65.g02939	ANISEED
Bla_FGF1/2	ACF17006.1	NCBI
Bla_FGF8/17/18	ACF17009.1	NCBI
Bla_FGF9/16/20	ACF17010.1	NCBI
Bla_FGFA	ACF17007.1	NCBI
Bla_FGFB	ACF17008.1	NCBI
Bla_FGFC	ACF17012.1	NCBI
Bla_FGFD	ADU32860.1	NCBI
Bla_FGFE	ACF17011.1	NCBI
Bfl_FGF1/2	C3XW39	NCBI
Bfl_FGF8/17/18	A0A9J7MN99	UniProtKB
Bfl_FGF9/16/20	A0A9J7LH78	UniProtKB
Bfl_FGFA	A0A9J7KN24	UniProtKB
Bfl_FGFB	A0A9J7L2P7	UniProtKB
Bfl_FGFC	A0A9J7L3F3	UniProtKB
Bfl_FGFD	A0A9J7MQU2	UniProtKB
Bfl_FGFE	A0A9J7MP55	UniProtKB
Bbe_FGF1/2	A0A6P4Z6M6	UniProtKB
Bbe_FGF8/17/18b	A0A6P4YWZ5	UniProtKB
Bbe_FGF8/17/18a	A0A6P4YAI9	UniProtKB
Bbe_FGF9/16/20	A0A6P5AZ54	UniProtKB
Bbe_FGFA	A0A6P4ZXM1	UniProtKB
Bbe_FGFB	A0A6P5AHS3	UniProtKB
Bbe_FGFC	A0A6P4Z0T1	UniProtKB
Bbe_FGFDa	NW_017804009.1[472696..480959]	NCBI	This work
Bbe_FGFDb	NW_017803872.1[143128..151359]	NCBI	This work
Bbe_FGFE	A0A6P4ZJL6	UniProtKB
Dre_FGF1	NP_957054.1	NCBI
Dre_FGF2	NP_997988.1	NCBI
Dre_FGF3	NP_571366.1	NCBI
Dre_FGF4	NP_571710.1	NCBI
Dre_FGF5	NP_001009561.1	NCBI
Dre_FGF6a	NP_001001398.2	NCBI
Dre_FGF6b	NP_001009563.1	NCBI
Dre_FGF7	NP_001007762.1	NCBI
Dre_FGF8	NP_571356.2	NCBI
Dre_FGF10a	NP_878290.1	NCBI
Dre_FGF10b	NP_001039323.1	NCBI
Dre_FGF11	NP_001012380.1	NCBI
Dre_FGF12	NP_001071250.1	NCBI
Dre_FGF13	NP_001007400.1	NCBI
Dre_FGF14	NP_001012382.1	NCBI
Dre_FGF16	NP_001035497.1	NCBI
Dre_FGF17a	NP_878276.1	NCBI
Dre_FGF17b	NP_999973.1	NCBI
Dre_FGF18a	NP_001013282.1	NCBI
Dre_FGF18b	NP_001012379.1	NCBI
Dre_FGF19	NP_001012246.2	NCBI
Dre_FGF20a	NP_001032180.1	NCBI
Dre_FGF20b	NP_001034261.1	NCBI
Dre_FGF21	NP_001038789.1	NCBI
Dre_FGF22	NP_001035184.1	NCBI
Dre_FGF23	NP_001009564.2	NCBI
Dre_FGF24	NP_878291.2	NCBI
Hsa_FGF1	NP_001341882.1	NCBI
Hsa_FGF2	NP_001348594.1	NCBI
Hsa_FGF3	NP_005238.1	NCBI
Hsa_FGF4	NP_001998.1	NCBI
Hsa_FGF5	NP_004455.2	NCBI
Hsa_FGF6	NP_066276.2	NCBI
Hsa_FGF7	NP_002000.1	NCBI
Hsa_FGF8	NP_149354.1	NCBI
Hsa_FGF9	NP_002001.1	NCBI
Hsa_FGF10	NP_004456.1	NCBI
Hsa_FGF11	NP_004103.1	NCBI
Hsa_FGF12	NP_066360.1	NCBI
Hsa_FGF13	NP_004105.1	NCBI
Hsa_FGF14	NP_004106.1	NCBI
Hsa_FGF16	NP_003859.1	NCBI
Hsa_FGF17	NP_003858.1	NCBI
Hsa_FGF18	NP_003853.1	NCBI
Hsa_FGF19	NP_005108.1	NCBI
Hsa_FGF20	NP_062825.1	NCBI
Hsa_FGF21	NP_061986.1	NCBI
Hsa_FGF22	NP_065688.1	NCBI
Hsa_FGF23	NP_065689.1	NCBI
Mmu_FGF1	NP_034327.1	NCBI
Mmu_FGF2	NP_032032.1	NCBI
Mmu_FGF3	NP_032033.2	NCBI
Mmu_FGF4	NP_034332.2	NCBI
Mmu_FGF5	NP_034333.1	NCBI
Mmu_FGF6	NP_034334.1	NCBI
Mmu_FGF7	NP_032034.1	NCBI
Mmu_FGF8	NP_034335.1	NCBI
Mmu_FGF9	NP_038546.2	NCBI
Mmu_FGF10	NP_032028.1	NCBI
Mmu_FGF11	NP_001349552.1	NCBI
Mmu_FGF12	NP_898887.1	NCBI
Mmu_FGF13	NP_034330.2	NCBI
Mmu_FGF14	NP_034331.2	NCBI
Mmu_FGF15	NP_032029.1	NCBI
Mmu_FGF16	NP_085117.2	NCBI
Mmu_FGF17	NP_032030.1	NCBI
Mmu_FGF18	NP_032031.1	NCBI
Mmu_FGF20	NP_085113.2	NCBI
Mmu_FGF21	NP_064397.1	NCBI
Mmu_FGF22	NP_075793.1	NCBI
Mmu_FGF23	NP_073148.1	NCBI
Gga_FGF1	NP_990511.1	NCBI
Gga_FGF2	NP_990764.1	NCBI
Gga_FGF3	NP_990658.1	NCBI
Gga_FGF4	NP_001026717.3	NCBI
Gga_FGF5	XP_040525587.1	NCBI
Gga_FGF6	XP_040516881.1	NCBI
Gga_FGF7	NP_001012543.1	NCBI
Gga_FGF8	NP_001012785.2	NCBI
Gga_FGF9	NP_989730.1	NCBI
Gga_FGF10	NP_990027.1	NCBI
Gga_FGF12	NP_990219.1	NCBI
Gga_FGF13	NP_001001743.2	NCBI
Gga_FGF14	NP_990108.1	NCBI
Gga_FGF16	NP_001038115.1	NCBI
Gga_FGF18	NP_990045.1	NCBI
Gga_FGF19	NP_990005.2	NCBI
Gga_FGF20	XP_040526058.2	NCBI
Gga_FGF22	XP_025000207.1	NCBI
Gga_FGF23	XP_040516887.1	NCBI
Xtr_FGF1	NP_001136293.1	NCBI
Xtr_FGF2	NP_001017333.1	NCBI
Xtr_FGF3	NP_001008154.1	NCBI
Xtr_FGF4	NP_001136294.1	NCBI
Xtr_FGF5	XP_002934055.1	NCBI
Xtr_FGF6	NP_001136295.1	NCBI
Xtr_FGF7	NP_001011366.1	NCBI
Xtr_FGF8	NP_001008163.1	NCBI
Xtr_FGF9	XP_002938621.1	NCBI
Xtr_FGF10	NP_001016169.1	NCBI
Xtr_FGF11	XP_031755504.1	NCBI
Xtr_FGF12	NP_001093754.1	NCBI
Xtr_FGF13	NP_001072569.1	NCBI
Xtr_FGF14	NP_001136296.1	NCBI
Xtr_FGF16	XP_031747368.1	NCBI
Xtr_FGF19	NP_001136297.1	NCBI
Xtr_FGF20	NP_001137399.1	NCBI
Xtr_FGF22	NP_001137396.1	NCBI
Xtr_FGF23a	XP_002940351.1	NCBI
Xtr_FGF23b	XP_002940347.2	NCBI
Lch_FGF1	XP_006003277.1	NCBI
Lch_FGF2	XP_005994763.1	NCBI
Lch_FGF3	XP_005996298.1	NCBI
Lch_FGF4	XP_005996280.1	NCBI
Lch_FGF5	XP_005999825.1	NCBI
Lch_FGF6	XP_005989333.1	NCBI
Lch_FGF7	XP_005998372.1	NCBI
Lch_FGF8	XP_006003512.1	NCBI
Lch_FGF9	XP_006007650.1	NCBI
Lch_FGF10	XP_006005973.1	NCBI
Lch_FGF11	XP_006005745.1	NCBI
Lch_FGF12	XP_014341857.1	NCBI
Lch_FGF13	XP_005990389.1	NCBI
Lch_FGF14	XP_005994553.1	NCBI
Lch_FGF16	XP_006000297.1	NCBI
Lch_FGF17	XP_005992664.1	NCBI
Lch_FGF18	XP_006002502.1	NCBI
Lch_FGF19	XP_005996281.1	NCBI
Lch_FGF20	XP_006000150.1	NCBI
Lch_FGF21	XP_014352523.1	NCBI
Lch_FGF22	XP_005992028.1	NCBI
Lch_FGF23	XP_005989331.1	NCBI
Lch_FGF24	XP_006012032.1	NCBI
