## Supplementary material for "Less, but more: new insights from appendicularians on chordate *Fgf* evolution and the divergence of tunicate lifestyles": SupplementaryTable4_FGFidentityandsimilarity.xlsx

### Sheet: FullSequences
Homo sapiens Fgfs - Whole protein sequences
	FGF1	FGF2	FGF3	FGF4	FGF5	FGF6	FGF7	FGF10	FGF22	FGF8	FGF17	FGF18	FGF9	FGF16	FGF20	FGF11	FGF12	FGF13	FGF14	FGF19	FGF21	FGF23	Identity
FGF1		0.538	0.221	0.233	0.207	0.204	0.269	0.246	0.276	0.134	0.157	0.209	0.284	0.282	0.316	0.218	0.167	0.194	0.21	0.231	0.228	0.166
FGF2	0.639		0.263	0.303	0.236	0.292	0.269	0.248	0.294	0.197	0.168	0.177	0.287	0.252	0.278	0.2	0.207	0.164	0.17	0.236	0.212	0.172
FGF3	0.337	0.358		0.218	0.294	0.238	0.249	0.291	0.304	0.254	0.225	0.226	0.289	0.287	0.299	0.215	0.203	0.219	0.254	0.253	0.27	0.228
FGF4	0.306	0.408	0.361		0.29	0.5	0.226	0.2	0.301	0.259	0.22	0.205	0.29	0.284	0.335	0.301	0.247	0.218	0.227	0.197	0.207	0.165
FGF5	0.3	0.358	0.427	0.403		0.302	0.271	0.274	0.211	0.229	0.171	0.225	0.281	0.282	0.286	0.241	0.201	0.237	0.28	0.164	0.193	0.215
FGF6	0.326	0.401	0.358	0.621	0.406		0.252	0.257	0.292	0.232	0.229	0.195	0.322	0.288	0.325	0.227	0.214	0.231	0.207	0.186	0.221	0.156
FGF7	0.406	0.428	0.379	0.385	0.401	0.37		0.469	0.386	0.207	0.236	0.253	0.274	0.288	0.267	0.237	0.197	0.211	0.194	0.226	0.187	0.147
FGF10	0.398	0.383	0.403	0.349	0.403	0.395	0.649		0.395	0.223	0.208	0.212	0.313	0.305	0.273	0.215	0.225	0.213	0.208	0.207	0.2	0.164
FGF22	0.406	0.456	0.433	0.421	0.337	0.434	0.563	0.572		0.19	0.224	0.169	0.336	0.343	0.316	0.263	0.191	0.18	0.217	0.262	0.233	0.171
FGF8	0.315	0.335	0.349	0.371	0.346	0.358	0.374	0.354	0.317		0.55	0.494	0.228	0.205	0.238	0.211	0.176	0.199	0.172	0.223	0.183	0.178
FGF17	0.317	0.327	0.363	0.34	0.294	0.36	0.392	0.352	0.341	0.679		0.513	0.21	0.219	0.217	0.207	0.139	0.187	0.216	0.213	0.161	0.178
FGF18	0.365	0.288	0.333	0.307	0.349	0.297	0.41	0.344	0.281	0.639	0.692		0.247	0.22	0.216	0.222	0.208	0.24	0.218	0.179	0.14	0.153
FGF9	0.412	0.388	0.425	0.395	0.403	0.459	0.448	0.487	0.483	0.352	0.365	0.374		0.696	0.696	0.311	0.247	0.243	0.246	0.196	0.238	0.174
FGF16	0.384	0.329	0.411	0.412	0.426	0.433	0.441	0.481	0.478	0.351	0.378	0.352	0.79		0.62	0.257	0.223	0.259	0.265	0.242	0.261	0.17
FGF20	0.434	0.377	0.413	0.431	0.388	0.453	0.394	0.43	0.422	0.377	0.345	0.299	0.808	0.745		0.303	0.232	0.26	0.246	0.219	0.219	0.201
FGF11	0.349	0.298	0.36	0.402	0.39	0.373	0.409	0.359	0.386	0.31	0.317	0.339	0.462	0.406	0.469		0.56	0.522	0.556	0.2	0.183	0.161
FGF12	0.269	0.341	0.363	0.339	0.358	0.359	0.368	0.367	0.316	0.317	0.264	0.336	0.416	0.376	0.393	0.7		0.655	0.715	0.195	0.203	0.186
FGF13	0.328	0.242	0.357	0.297	0.405	0.354	0.362	0.343	0.305	0.316	0.309	0.314	0.363	0.421	0.396	0.649	0.806		0.676	0.177	0.242	0.192
FGF14	0.327	0.255	0.434	0.317	0.437	0.352	0.306	0.361	0.357	0.269	0.366	0.357	0.393	0.414	0.384	0.673	0.843	0.826		0.196	0.235	0.157
FGF19	0.324	0.328	0.359	0.316	0.25	0.322	0.321	0.335	0.384	0.33	0.328	0.267	0.306	0.365	0.325	0.321	0.306	0.284	0.302		0.343	0.271
FGF21	0.288	0.309	0.388	0.312	0.297	0.332	0.325	0.336	0.348	0.313	0.286	0.239	0.324	0.332	0.3	0.268	0.322	0.352	0.353	0.468		0.244
FGF23	0.242	0.247	0.356	0.237	0.328	0.232	0.231	0.262	0.28	0.286	0.28	0.239	0.23	0.23	0.28	0.256	0.293	0.297	0.266	0.387	0.371
Similarity
														O. dioica Fgf9/16/20- FGF domain
Oikopleura dioca Fgfs - Whole protein sequences															FGF9/16/20a	FGF9/16/20b	FGF9/16/20c	FGF9/16/20f	FGF9/16/20d	FGF9/16/20e
														FGF9/16/20a		23.7%	27.7%	25.9%	32.1%	26.8%	Identity
	FGF11/12/13/14a	FGF11/12/13/14b	FGF11/12/13/14c	FGF11/12/13/14d	FGF9/16/20a	FGF9/16/20b	FGF9/16/20c	FGF9/16/20d	FGF9/16/20e	FGF9/16/20f	Identity			FGF9/16/20b	43.9%		30.6%	36.6%	24.1%	25.2%
FGF11/12/13/14a		0.515	0.348	0.339	0.198	0.151	0.181	0.15	0.144	0.162				FGF9/16/20c	43.8%	61.9%		30.8%	21.2%	22.4%
FGF11/12/13/14b	0.714		0.315	0.326	0.217	0.057	0.186	0.171	0.136	0.146				FGF9/16/20f	41.5%	56.0%	60.2%		27.4%	22.7%
FGF11/12/13/14c	0.576	0.507		0.307	0.2	0.144	0.164	0.175	0.152	0.154				FGF9/16/20d	52.9%	51.1%	37.2%	48.1%		63.4%
FGF11/12/13/14d	0.532	0.485	0.456		0.143	0.161	0.153	0.131	0.057	0.134				FGF9/16/20e	47.1%	49.6%	40.8%	43.9%	79.4%
FGF9/16/20a	0.383	0.396	0.386	0.302		0.187	0.262	0.237	0.196	0.239					Similarity
FGF9/16/20b	0.293	0.095	0.322	0.277	0.335		0.276	0.219	0.225	0.328
FGF9/16/20c	0.306	0.29	0.36	0.275	0.385	0.565		0.212	0.222	0.293				H. sapiens Fgf9/16/20- FGF domain
FGF9/16/20d	0.288	0.294	0.303	0.305	0.405	0.432	0.381		0.616	0.235					FGF9	FGF16	FGF20	Identity
FGF9/16/20e	0.251	0.228	0.276	0.139	0.359	0.427	0.389	0.793		0.211				FGF9		87.8%	86.3%
FGF9/16/20f	0.255	0.257	0.229	0.276	0.39	0.494	0.557	0.421	0.383					FGF16	95.0%		80.6%
Similarity														FGF20	95.0%	92.8%
															Similarity
